# Filament formation is a conserved mechanism of Thoeris SIR2 effector activation

**DOI:** 10.64898/2026.03.01.708072

**Authors:** Biswa P. Mishra, Veronika Masic, Tamim Mosaiab, Harshika Belani, Trent Conroy, Lou Brillault, Crystall M. D. Swarbrick, Zhiyu Zang, Bostjan Kobe, Yun Shi, Mark von Itzstein, Joseph P. Gerdt, Thomas Ve

**Affiliations:** Institute for Biomedicine and Glycomics, Griffith University, Gold Coast, QLD 4222, Australia; Department of Chemistry, Indiana University, Bloomington, IN 47405, USA; Centre for Microscopy and Microanalysis, The University of Queensland, Brisbane, QLD 4072, Australia; Biosecurity Research Program and Training Centre, Gulbali Institute, Charles Sturt University, Wagga Wagga, NSW 2678, Australia; School of Chemistry and Molecular Biosciences, Institute for Molecular Bioscience and Australian Infectious Diseases Research Centre, University of Queensland, QLD 4072, Australia; Global Health Institute, Swiss Federal Institute of Technology Lausanne (EPFL), Lausanne 1015, Switzerland; Medicinal Chemistry, Monash Institute of Pharmaceutical Sciences, Monash University, Parkville, Victoria 3052, Australia

## Abstract

Thoeris defence systems protect bacteria from phages via abortive infection. In type I Thoeris systems, ThsA effectors containing silent information regulator 2 (SIR2) and SMF/DprA-LOG (SLOG) domains are activated by the cyclic ADP-ribose (ADPR) isomer 3′cADPR, triggering abortive infection via nicotinamide adenine dinucleotide (NAD^+^) depletion. 3′cADPR activates the NADase activity of *Bacillus subtilis* ThsA tetramers via filament formation of its SIR2 domains, but the molecular details of how 3′cADPR triggers this process remain incompletely understood. Here, we demonstrate that ThsA activation by 3′cADPR-induced SIR2 filament formation is conserved in type I Thoeris systems from *Streptococcus equi* and *Entercoccus facium.* We present cryo-electron microscopy structures of the *S. equ*i ThsA filament bound to 3′cADPR and the non-cleavable NAD^+^ analog carba-NAD^+^, and of the *S. equi* ThsA tetramer bound to 3′cADPR. These structures reveal that SIR2 filament formation is required to stabilise an active site conformation that can bind and hydrolyse NAD^+^. The structures also show that 3′cADPR induces quaternary alterations in the SLOG dimers and consequently the SIR2 tetramer to enable ThsA filament formation. Collectively, our study provides a comprehensive understanding of 3′cADPR-induced activation of type I Thoeris effectors.
